# Multiple trans-regulators shape enhancer-promoter hub organization at a multi-enhancer locus

**DOI:** 10.64898/2026.08.19.745721

**Authors:** Sujay Y. Naik, Srijani Roy, Ella Preger-Ben Noon

## Abstract

Developmental genes are frequently regulated by multiple enhancers distributed across large *cis*-regulatory regions. How these enhancers communicate with their target promoter and how their interactions are shaped by distinct developmental transcriptional environments remain incompletely understood. Here, we investigate the chromatin organization of the *Drosophila shavenbaby* locus, a developmental gene controlled by seven distal enhancers. Tissue-specific UMI-4C revealed extensive enhancer-promoter and enhancer-enhancer interactions, including in cell populations where individual enhancers are inactive. Quantitative three-dimensional DNA-FISH revealed compact enhancer-promoter hubs enriched in *shavenbaby*-expressing cells, yet also present in non-expressing cells and prior to expression. Perturbation of *shavenbaby* regulators, transcription factors, and architectural proteins revealed that multiple factors contribute to hub organization. Their relative contributions differed between epidermal populations, indicating that similar hubs can be supported by different combinations of regulators. Perturbations that reduced hub organization were frequently associated with reduced *shavenbaby*-dependent trichome formation. Together, our results identify a robust, multi-factorial enhancer-promoter hub that is shaped by distinct regulatory inputs across developmental contexts.
