## Supplementary Tables for "Multiple trans-regulators shape enhancer-promoter hub organization at a multi-enhancer locus"

### Sheet: Table S1. Enhancer reporters
Table S1. Enhancer reporter constructs used in the tester lines
Enhancer fragment	size	genomic location	reporter construct	reporter gene	AttP landing site	source
DG2B	1,065 bp	chrX:4,966,373-4,967,439	pS3AR-melDG2_B	dsRed	attP3B	this stduy
Z1.3L	870 bp	chrX:4,985,920-4,986,769	placZattB_melz67	lacZ	attP40	this stduy
E6B	390 bp	chrX:5,023,693-5,024,082	ps3AG_melE6B	GFP	attP2	this stduy
E3	1,041 bp	chrX:5,020,964-5,022,004	pS3AR_melE3	dsRed	attP3B	this stduy
7H:	1,057 bp	chrX:5,039,912-5,040,968		LacZ	attP2	Crocker et al., 2015

### Sheet: Table S2. Fly lines
Table S2. Fly lines used in this study
Line name	Genotype	Source	Catalog #	Figure in the paper	Comments (if any)
DG2::LacZ	w; melDG2::LacZ	Frankel et al. 2010	-	Fig. 1	stained for DG2 enhancer
DG3::LacZ	w; melDG3::LacZ	Frankel et al. 2010	-	Fig. 1	stained for DG3 enhancer
melE6::LacZ (AttP2)	w;melE6::LacZ	Preger-Ben Noon et al., 2016	-	Fig. 1	stained for E6 enhancer
melA::LacZ	w;melA::LacZ	Said-Ahmad et al., 2026	-	Fig. 1	stained for A enhancer
w,TEC/FM7c	w,TEC/FM7c	This study	-	Fig. 1	stained for Z enhancer
DG2B::dsRed	w; DG2B::dsRed	This study	-		Dorsal tester - DG2B reporter
Z1.3L::lacZ	w; Z1.3L::lacZ	This study	-		Dorsal tester - Z1.3L reporter
E6B::GFP	w;E6B::GFP	This study	-		Dorsal tester - E6B reporter
DG2B::dsRed; Z1.3L::lacZ; E6B::GFP (Rainbow dorsal)	w; DG2B::dsRed, Z1.3L::lacZ; E6B::GFP	This study	-	Fig2b	Combined rainbow dorsal tester (UMI-4C)
E3::dsRed	w; E3::dsRed	This study	-		Ventral tester - E3 reporter
E3::dsRed; 7H::lacZ (Ventral tester)	w; E3::dsRed; 7H::lacZ	This study	-	Fig2c	Combined ventral tester (UMI-4C)
7H::lacZ	w; 7H::lacZ	Crocker et al., 2015	-		Ventral reporter
Oregon-R	Oregon-R		-		Wild-type; genomic DNA source; Mef2 sort embryos
Sxl-Pe-eGFP	w;P{w[+mC]=Sxl-Pe-EGFP.G}G5b	BDSC	32565		Sex identification reporter (female-specific GFP)
Kni::Gal4	w;P{y[+t7.7] w[+mC]=GMR43B11-GAL4}attP2	Jenett et al. 2012
Sxl-Pe-eGFP; Kni::Gal4	w; P{w[+mC]=Sxl-Pe-EGFP.G}G5b ; P{y[+t7.7] w[+mC]=GMR43B11-GAL4}attP2	Combined for this study	-		RNAi screen: sex ID + epidermal Gal4 driver in single line
BEAF32-RNAi	y[1] sc[*] v[1] sev[21]; P{y[+t7.7] v[+t1.8]=TRiP.HM05202}attP	BDSC	29734		Architectural - boundary factor
mod(mdg4)-RNAi	y[1] sc[*] v[1] sev[21]; P{y[+t7.7] v[+t1.8]=TRiP.HMS00795}attP2	BDSC	32995		Architectural - boundary cofactor
CTCF-RNAi	y[1] sc[*] v[1] sev[21]; P{y[+t7.7] v[+t1.8]=TRiP.GL00266}attP2	BDSC	35354		Architectural - boundary factor
Su(Hw)-RNAi	y[1] sc[*] v[1] sev[21]; P{y[+t7.7] v[+t1.8]=TRiP.HMS00848}attP2	BDSC	33906		Architectural - boundary factor
Pnr-RNAi	y[1] v[1]; P{y[+t7.7] v[+t1.8]=TRiP.HM05146}attP2	BDSC	28935		Transcription factor
Blimp-1-RNAi	y[1] sc[*] v[1] sev[21]; P{y[+t7.7] v[+t1.8]=TRiP.GL00594}attP2	BDSC	605560		Transcription factor
Hth-RNAi	y[1] sc[*] v[1] sev[21]; P{y[+t7.7] v[+t1.8]=TRiP.HMS01112}attP2	BDSC	34637		Transcription factor
Ttk-RNAi	y[1] v[1]; P{y[+t7.7] v[+t1.8]=TRiP.JF02088}attP2	BDSC	26315		Transcription factor
Bowl-RNAi	y[1] sc[*] v[1] sev[21]; P{y[+t7.7] v[+t1.8]=TRiP.HMS01215}attP2	BDSC	34735		Transcription factor
Exd-RNAi	-	VDRC	100687		Transcription factor
Ubx-RNAi	y[1] sc[*] v[1] sev[21]; P{y[+t7.7] v[+t1.8]=TRiP.HMS01403}attP2	BDSC	34993		Transcription factor
LolaJ-RNAi	y[1] v[1]; P{y[+t7.7] v[+t1.8]=TRiP.JF02254}attP2	BDSC	26714		Transcription factor
Med13-RNAi	y[1] sc[*] v[1] sev[21]; P{y[+t7.7] v[+t1.8]=TRiP.HMS01305}attP2	BDSC	34630		Mediator subunit
Awh-RNAi	y[1] v[1]; P{y[+t7.7] v[+t1.8]=TRiP.HMS02817}attP2	BDSC	44097		Transcription factor
Pnt-RNAi	y[1] sc[*] v[1] sev[21]; P{y[+t7.7] v[+t1.8]=TRiP.HMS01452}attP2	BDSC	35038		Transcription factor
LacZ-RNAi	w[1118]; P{w[+mC]=UAS-lacZ.B}Bg4-1-2	BDSC	1776		control for the DNA-FISH

### Sheet: Table S3. Nuclei isolation
Table S3. Staining parameters for fluorescence-activated sorting of nuclei used for UMI-4C
Name of population	Line of origin	Embryo stage	Aging time	1st Antibody used (name and dilution)	2nd Antibody used (name and dilution)
RFP+ / DG2B+ nuclei	MelDG2B::dsRed	stage 14	10-12 hrs	Rabbit anti-RFP, 1:1,500 (MBL Lifesciences PM005)	Goat anti-Rabbit AF555, 1:1,500 (Life Technologies A21429)
LacZ+ / Z1.3L+ nuclei	MelZ1.3L::lacZ	stage 14	10-12 hrs	Mouse anti-b-Galactosidase, 1:1,500 (Promega Z378A)	Goat anti-Mouse AF555, 1:1,500 (Invitrogen A21424)
GFP+ / E6B+ nuclei	MelE6B::GFP	stage 14	10-12 hrs	Chicken anti-GFP, 1:1,500 (Aves Laboratories GFP-1010)	Goat anti-Chicken AF488, 1:1,500 (Life Technologies A11039)
Mef2+ muscle nuclei	Oregon-R (MelOR)	stage 14	10-12 hrs	Mouse anti-Mef2, 1:1,500 (DSHB AB_2892602)	Goat anti-Mouse Cy5, 1:1,500 (Jackson ImmunoResearch 115-175-166)

### Sheet: Table S4. Primer list
Table S4. Primers used in this study
Primer Name	Sequence (5'->3')	Purpose	Targets
PS3AR_DG2_B_F	GAATAGATCTGGTCTAGAGTTGTTTAGAGCATTCTCGAGT	Reporter constructs	DG2B
PS3AR_DG2B_R	CGCTCCTCGAGGGATCCATAAACCCATTGGCTTTCTATAGAAAA	Reporter constructs	DG2B
PattbLacZ_Z67_F	AAGTTATGCTAGCGGATCCAAGCTTTGGCAGAAGGCAGCATAATTTCG	Reporter constructs	Z1.3
PattbLacZ_Z67_R	TTATACTCCGGCGCTCTAGAAGCGAAAGAGAGGCCAGTAAAAAG	Reporter constructs	Z1.3
PS3AG_E6B_F	AACCGCGGAAGCTAGCGGATCCAATGCTAGATTAGTGCAGTGGAC	Reporter constructs	E6B
PS3AG_E6B_R	CCGGCGCTCCTCGAGGGATCCATGGAATGCAAATCGAGTTGATTG	Reporter constructs	E6B
PS3AR_E3_F	TCGACTCCGCTGCTCAGAATAGATCTGGTCTAGAGATCGAAGACAAATTATGCTGAT	Reporter constructs	E3
PS3AR_E3_R	CGCTCCTCGAGGGATCCCTTCAATGGCCCATTGAAATG	Reporter constructs	E3
Promoter1_US_MseI	GAAAGGGAAGTTTCGCTCTTTCTC	UMI-4C viewpoint	Upstream - svb promoter
Promoter1_DS_MseI	AATGATACGGCGACCACCGAGATCTACACTCTTTCCCTACACGACGCTCTTCCGATCTTTCTCTCTCTCTCGATTTACGG	UMI-4C viewpoint	Downstream - svb promoter
E6_US_MseI	CGAGATAGCGCGAAAAGCTC	UMI-4C viewpoint	Upstream - E6B
E6B_DS_MseI	AATGATACGGCGACCACCGAGATCTACACTCTTTCCCTACACGACGCTCTTCCGATCTTCCTCTCTTACATGAGATACTC	UMI-4C viewpoint	Downstream - E6B
E3N_US_MseI	GCAAACGAATGACTTGCGAC	UMI-4C viewpoint	Upstream - E3N
E3N_DS_MseI	AATGATACGGCGACCACCGAGATCTACACTCTTTCCCTACACGACGCTCTTCCGATCTCGCAATGCATTTGACCCGAA	UMI-4C viewpoint	Downstream - E3N
Z67_US1_MseI	TCAAAGTCGACGCTTCGC	UMI-4C viewpoint	Upstream - Z1.3L
Z67_DS1_MseI	AATGATACGGCGACCACCGAGATCTACACTCTTTCCCTACACGACGCTCTTCCGATCTCCGGCGTCTCTTTGGTAAAA	UMI-4C viewpoint	Downstream - Z1.3L
DG2_US1_MseI	AATCGCAGATCACAATGATGGG	UMI-4C viewpoint	Upstream - DG2
DG2_DS_1_MseI	AATGATACGGCGACCACCGAGATCTACACTCTTTCCCTACACGACGCTCTTCCGATCTGGGAGGTCCAAAGAGATGCA	UMI-4C viewpoint	Downstream - DG2
7H_US_MseI	AACCACTTACCGTCGAGCAG	UMI-4C viewpoint	Upstream - 7H
7H_DS_MseI	AATGATACGGCGACCACCGAGATCTACACTCTTTCCCTACACGACGCTCTTCCGATCTGCGGACAGGAAATTTGCGA	UMI-4C viewpoint	Downstream - 7H
DG2_F	AATTGTTCGCACGCTTCGCTCTAA	DNA-FISH Probe	DG2
DG2_R	GATTGGTGCCGAGAGGTGAAAGTG	DNA-FISH Probe	DG2
DmE6_F	CACTGTACATCTCGCATTTGC	DNA-FISH Probe	E6
DmE6_R	GCTTAACAAGGTATGACAATCCAT	DNA-FISH Probe	E6
melSVB_promoter_F	GAGAGAGAATGAGACGCA	DNA-FISH Probe	svb Promoter
melSVB_promoter_R	CAGGATTCTCTGGTTTGC	DNA-FISH Probe	svb Promoter

### Sheet: Table S5. Imaging Parameters
Table S5. Imaging parameters in DNA-FISH experiments
Channel	Fluorophore	Excitation (nm)	Laser Power (%)	Detection Range (nm)	Detector Gain (V)
DAPI	DAPI	405	0.4	400-560	750
AF488	Alexa Fluor 488	488	1	490-555	850
At550	Atto 550	561	2	545-615	850
Dy635	DyLight 635	640	1.8	620-700	850

### Sheet: Table S6. Reagents and Kits
Table S6. Reagents and kits used in this study
Reagent / Kit	Supplier	Catalogue #	Use
Zymoclean™ Gel DNA Recovery Kit	Zymo Research	D4007	PCR product gel purification
ZymoPURE™ Plasmid Midiprep Kit	Zymo Research	D4200	Plasmid prep for embryo injection
ZymoPURE™ Plasmid Miniprep Kit	Zymo Research	D4209	Colony screening plasmid prep
Quick DNA Micro-prep Kit	Zymo Research	D3020	Genomic DNA extraction
DNA Clean & Concentrator™	Zymo Research	D4003	DNA purification / concentration
NEBNext® Ultra™ II DNA Library Prep Kit	NEB / Illumina	E7645L	UMI-4C adapter ligation and library preparation
Qubit™ ssDNA Assay Kit	Thermo Fisher	Q10212	ssDNA quantification after heat denaturation (UMI-4C)
Qubit dsDNA HS Assay Kit	Thermo Fisher	Q32854	dsDNA library quantification
TapeStation Agilent HS D1000 ScreenTape	Agilent	50675584	Library size distribution assessment
Nick Translation Reagent Kit	Abbott	07J00-001	DNA-FISH probe direct fluorophore labelling
Phusion DNA Polymerase	NEB	M0530L	High-fidelity PCR (cloning and FISH probes)
MseI	NEB	R0525M	Chromatin digestion for UMI-4C 3C template
T4 DNA Ligase	NEB	M0202M	Proximity ligation (UMI-4C)
Quick CIP	NEB	M0525L	5′ dephosphorylation (UMI-4C adapter ligation)
Proteinase K	NEB	T2002	Crosslink reversal (UMI-4C)
T5 Exonuclease	NEB	M0363S	Gibson Assembly master mix component
GoTaq Green Mastermix	Promega	M7128	Colony PCR screening
AMPure XP Beads	Beckman Coulter	A63881	Library purification (UMI-4C)
Phenol:Chloroform:IAA 25:24:1	Ambion	AM9730	3C DNA purification (UMI-4C)
UltraPure™ Salmon Sperm DNA	Invitrogen	15632011	Carrier DNA for FISH probe precipitation
ProLong™ Gold Antifade + DAPI	Invitrogen	P36935	Mounting medium for IF and DNA-FISH
Normal Goat Serum	Biological Industries	04-009-1A	Blocking agent for immunostaining
Aminoallyl-dUTP-ATTO-550	Jena Bioscience	NU-803-550-S	FISH probe labelling – E6 locus (Atto 550 / 555 nm channel)
Aminoallyl-dUTP-XX-AZDye647	Jena Bioscience	NU-803-XX-AZ647-S	FISH probe labelling – DG2 locus (DyLight 635 / 633 nm channel)
Aminoallyl-dUTP-XX-AZDye488	Jena Bioscience	NU-803-XX-AZ488-S	FISH probe labelling – svb promoter locus (AF488 / 488 nm channel)
TetraSpeck™ 1 µm microspheres	Thermo Fisher	T7279	Chromatic aberration calibration for 3D-DNA-FISH
